# Apical annuli are specialised sites of post-invasion secretion of dense granules in *Toxoplasma*

**DOI:** 10.1101/2023.07.26.550681

**Authors:** Sara Chelaghma, Huiling Ke, Konstantin Barylyuk, Thomas Krueger, Ludek Koreny, Ross F. Waller

## Abstract

Apicomplexans are ubiquitous intracellular parasites of animals. These parasites use a programmed sequence of secretory events to find, invade, and then reengineer their host cells to enable parasite growth and proliferation. The secretory organelles micronemes and rhoptries mediate the first steps of invasion. Both secrete their contents through the apical complex which provides an apical opening in the parasite’s elaborate inner membrane complex (IMC) — an extensive subpellicular system of flattened membrane cisternae and proteinaceous meshwork that otherwise limits access of the cytoplasm to the plasma membrane for material exchange with the cell exterior. After invasion, a second secretion programme drives host cell remodelling and occurs from dense granules. The site(s) of dense granule exocytosis, however, has been unknown. In *Toxoplasma gondii*, small subapical annular structures that are embedded in the IMC have been observed, but the role or significance of these apical annuli to plasma membrane function has also been unknown. Here, we determined that integral membrane proteins of the plasma membrane occur specifically at these apical annular sites, that these proteins include SNARE proteins, and that the apical annuli are sites of vesicle fusion and exocytosis. Specifically, we show that dense granules require these structures for the secretion of their cargo proteins. When secretion is perturbed at the apical annuli, parasite growth is strongly impaired. The apical annuli, therefore, represent a second type of IMC-embedded structure to the apical complex that is specialised for protein secretion, and reveal that in *Toxoplasma* there is a physical separation of the processes of pre- and post-invasion secretion that mediate host-parasite interactions.
