## Supplementary material for "Apical annuli are specialised sites of post-invasion secretion of dense granules in *Toxoplasma*": Table S3

### Sheet: Sheet1
Target Gene ID	Primer Name	Sequence (5’ to 3’)	PCR Template	Notes		Plasmid templates
TGME49_222200 (LMBD3)	222200_C_sgRNA_Fw	TGTGGTCTCAAGTTGCACCTCCCGCGTTGTGTAGGGTTTTAGAGCTAGAAATAGCAAG	P5	gene-specific sgRNA for integration into P5 for expression of the sgRNA and Cas9	.	Plasmid	Description	Plasmid.sequence	Feature.name	Feature.start	Feature.end
	222200_C_Fw	GGCTTGGGGGAAGAGAAGCACCTCCCGCGTTGTGGGATCTGCAGGATCTGCTG	P16, P9	to generate amplicon containing a resistance cassette, reporter tag, linker, reporter tag, and gene-specific homology arms for CRISPR-assisted homologous integration	.	P5	Golden Gate Level 2 plasmid containing genes for expression of Cas9-HA-GFP fusion protein and sgRNA including the specific protospacer sequence (PS-sgRNA) to target the relevant part of T. gondii genome. Confers ampicillin resistance on the bacterial host through expression of AmpR.	CTAAATTGTAAGCGTTAATATTTTGTTAAAATTCGCGTTAAATTTTTGTTAAATCAGCTCATTTTTTAACCAATAGGCCGAAATCGGCAAAATCCCTTATAAATCAAAAGAATAGACCGAGATAGGGTTGAGTGGCCGCTACAGGGCGCTCCCATTCGCCATTCAGGCTGCGCAACTGTTGGGAAGGGCGTTTCGGTGCGGGCCTCTTCGCTATTACGCCAGCTGGCGAAAGGGGGATGTGCTGCAAGGCGATTAAGTTGGGTAACGCCAGGGTTTTCCCAGTCACGACGTTGTAAAACGACGGCCAGTGAGCGCGACGTAATACGACTCACTATAGGGCGAATTGGCGGAAGGCCGTCAAGGCCTAGGCGCGCCAGGTCTCATGCCGGAGAAGCTTTT…	AmpR	8235	9095
	222200_C_Rv	ACTCGAGAGGCGGCTTTTTTGCGCATGTCTCAGATCGGCCTCCATCCTGCAAGTGCATAGAAG	P16, P9	to generate amplicon containing a resistance cassette, reporter tag, linker, reporter tag, and gene-specific homology arms for CRISPR-assisted homologous integration	.				Protospacer	7060	7079
	222200_test_Fw	AGAAGCTGTCTCCCATCGGG	genomic DNA	to check C-terminal insertion of reporter tag	.				sgRNA	7055	7211
TGME49 _306640 (NPSN)	306640N_sgRNA_Fw	TGTGGTCTCAAGTTGTCACGTCCAAGATGAGTGGGTTTTAGAGCTAGAAATAGCAAG	P5	gene-specific sgRNA for integration into P5 for expression of the sgRNA and Cas9	.				U6 Promoter	6508	7049
	306640N_Fw	ATTTCTGGGTTTCAACGCCGGTCAGATACGGTCACGTCCAAGCAGGTCTCATGCCGGAG	P12, P17	to generate amplicon containing a resistance cassette, reporter tag, linker, reporter tag, and gene-specific homology arms for CRISPR-assisted homologous integration	.				3' SAG1 UTR	6178	6490
	306640N_Rv	GTGGCGAGGCCCATCATCGCAGGTAAGCCCCCCACTAAATTCTCCAGATCCTGCAG	P12, P17	to generate amplicon containing a resistance cassette, reporter tag, linker, reporter tag, and gene-specific homology arms for CRISPR-assisted homologous integration	.				Cas9-HA-GFP	1149	6170
	306640_test_Rv	CAGCCTTCGTCGTCGTCTTC	genomic DNA	to check N-terminal insertion of reporter tag	.				5' SAG1 UTR	392	1148
TGME49_209820 (StxPM)	209820N_sgRNA_Fw	TGTGGTCTCAAGTTGTTCGAAGAAGCTGAAAATGCGTTTTAGAGCTAGAAATAGCAAG	P5	gene-specific sgRNA for integration into P5 for expression of the sgRNA and Cas9	.	P9	Golden Gate Level 2 plasmid for C-terminal tagging of T. gondii proteins with 6XHA epitope tag; contains sequences encoding [Gra1 promoter - CAT - DHFR terminator] for selection of positive transformants with chloramphenicol. Confers resistance to ampicillin on the bacterial host through expression of AmpR.	CTAAATTGTAAGCGTTAATATTTTGTTAAAATTCGCGTTAAATTTTTGTTAAATCAGCTCATTTTTTAACCAATAGGCCGAAATCGGCAAAATCCCTTATAAATCAAAAGAATAGACCGAGATAGGGTTGAGTGGCCGCTACAGGGCGCTCCCATTCGCCATTCAGGCTGCGCAACTGTTGGGAAGGGCGTTTCGGTGCGGGCCTCTTCGCTATTACGCCAGCTGGCGAAAGGGGGATGTGCTGCAAGGCGATTAAGTTGGGTAACGCCAGGGTTTTCCCAGTCACGACGTTGTAAAACGACGGCCAGTGAGCGCGACGTAATACGACTCACTATAGGGCGAATTGGCGGAAGGCCGTCAAGGCCTAGGCGCGCCAGGTCTCATGCCGGAGGGATCTGC…	AmpR	3416	4276
	209820N_Fw	TGCACACCTTGCGCGAAACGGCCTTCTTCGAAGAAGCTGAAACAGGTCTCATGCCGGAG	P12, P17	to generate amplicon containing a linker, reporter tag, resistance cassette, and gene-specific homology arms for CRISPR-assisted homologous integration	.				DHFR ter	2026	2392
	209820N_Rv	CCGCGCGAGCTCGCGGAGGTCCTCGAACAAGTCCTGAAATTCTCCAGATCCTGCAG	P12, P17	to generate amplicon containing a linker, reporter tag, resistance cassette, and gene-specific homology arms for CRISPR-assisted homologous integration	.				CAT	1391	2057
	209820_test_Rv	AACACCCACGGAGGCGGATC	genomic DNA	to check N-terminal insertion of reporter tag	.				GRA1 pro	937	1390
TGME49_253360 (Syp7)	253360N_sgRNA_Fw	TGTGGTCTCAAGTTGGTCACGTTCATCTTCGTTCGTTTTAGAGCTAGAAATAGCAAG	P5	gene-specific sgRNA for integration into P5 for expression of the sgRNA and Cas9	.				Sag1 ter	612	924
	253360N_Fw	GCTCTCCTCTCCAGTATTGTGTCTTCTCTCTCCCATCTCCTGCAGGTCTCATGCCGGAG	P12, P17	to generate amplicon containing a resistance cassette, reporter tag, linker, reporter tag, and gene-specific homology arms for CRISPR-assisted homologous integration	.				6XHA	413	607
	253360N_Rv	CCTTCGAGAGGCCGAGAGCCTTGGTCACGTTCATAAATTCTCCAGATCCTGCAG	P12, P17	to generate amplicon containing a resistance cassette, reporter tag, linker, reporter tag, and gene-specific homology arms for CRISPR-assisted homologous integration	.	P18	Golden Gate Level 2 plasmid for N-terminal tagging of T. gondii proteins with 3xV5 contains sequences encoding [Tub1 promoter - CAT - Sag1 terminator] for selection of positive transformants with chloramphenicol, and [GRA1 promoter - 3x V5 - flexible linker]. Confers resistance to ampicillin on the bacterial host through expression of AmpR.	CTAAATTGTAAGCGTTAATATTTTGTTAAAATTCGCGTTAAATTTTTGTTAAATCAGCTCATTTTTTAACCAATAGGCCGAAATCGGCAAAATCCCTTATAAATCAAAAGAATAGACCGAGATAGGGTTGAGTGGCCGCTACAGGGCGCTCCCATTCGCCATTCAGGCTGCGCAACTGTTGGGAAGGGCGTTTCGGTGCGGGCCTCTTCGCTATTACGCCAGCTGGCGAAAGGGGGATGTGCTGCAAGGCGATTAAGTTGGGTAACGCCAGGGTTTTCCCAGTCACGACGTTGTAAAACGACGGCCAGTGAGCGCGACGTAATACGACTCACTATAGGGCGAATTGGCGGAAGGCCGTCAAGGCCTAGGCGCGCCAGGTCTCATGCCGGAGATAGCGTG…	Tub pro	1842	2178
	253360_test_Rv	CGGCCTCGATGCTTTGGCAG	genomic DNA	to check N-terminal insertion of reporter tag	.				CAT	850	1512
TGME49_250340 (Centrin2)	250340N_sgRNA_Fw	TGTGGTCTCAAGTTGCGTGTTCCAACATGCAGCGGTTTTAGAGCTAGAAATAGCAAG	P5	gene-specific sgRNA for integration into P5 for expression of the sgRNA and Cas9	.				Sag1 ter	1517	1829
	250340N_Fw	GCCTTCTACATTTGGCCTTTTTTTGTCGAGCGTGTTCCAACCAGGTCTCATGCCGGAG	P13	to generate amplicon containing a resistance cassette, reporter tag, linker, reporter tag, and gene-specific homology arms for CRISPR-assisted homologous integration	.				GRA1 pro	329	845
	250340N_Rv	GGCTGTCGGGCTCGCCCCTCGCAGTGCTCCTCGCTGAAATTCTCCAGATCCTGCAG	P13	to generate amplicon containing a resistance cassette, reporter tag, linker, reporter tag, and gene-specific homology arms for CRISPR-assisted homologous integration	.				3xV5	2183	2320
Universal sgRNA reverse	Universal_sgRNA_Rv	TGTGGTCTCAAGCGGAAAAAGAAAAAAAAAGCACCGACTC	P5	gene-specific sgRNA for integration into P5 for expression of the sgRNA and Cas9	.				AmpR	3365	4225
universal gra1 promoter forward	universal_GRA1_Fw	CATTGGGCAGTCGGTAAAGCCAC	genomic DNA	to check N-terminal insertion of reporter tag	.	P13	Golden Gate Level 2 plasmid for N-terminal tagging of T. gondii proteins with eGFP; contains sequences encoding [Gra1 promoter - CAT - Sag1 terminator] for selection of positive transformants with chloramphenicol, and [Tub1 promoter - eGFP - flexible linker]. Confers resistance to ampicillin on the bacterial host through expression of AmpR.	CTAAATTGTAAGCGTTAATATTTTGTTAAAATTCGCGTTAAATTTTTGTTAAATCAGCTCATTTTTTAACCAATAGGCCGAAATCGGCAAAATCCCTTATAAATCAAAAGAATAGACCGAGATAGGGTTGAGTGGCCGCTACAGGGCGCTCCCATTCGCCATTCAGGCTGCGCAACTGTTGGGAAGGGCGTTTCGGTGCGGGCCTCTTCGCTATTACGCCAGCTGGCGAAAGGGGGATGTGCTGCAAGGCGATTAAGTTGGGTAACGCCAGGGTTTTCCCAGTCACGACGTTGTAAAACGACGGCCAGTGAGCGCGACGTAATACGACTCACTATAGGGCGAATTGGCGGAAGGCCGTCAAGGCCTAGGCGCGCCAGGTCTCATGCCGGAGATAGCGTG…	Gra pro	392	845
universal Sag1 terminator reverse	universal_Sag1_Rv	AGCCCCGGCAAACTCCAGTT	genomic DNA	to check C-terminal insertion of reporter tag	.				CAT	846	1512
					.				Sag1 ter	1517	1829
					.				TUB prom	1846	2182
					.				eGFP	2188	2910
					.				AmpR	3955	4815
					.	P16	Golden Gate Level 2 plasmid for C-terminal tagging of T. gondii proteins with mAID degron; contains sequences encoding [flexible linker - mAID - 3xV5 tag - Sag1 terminator] and [Gra1 promoter - CAT - DHFR terminator] for selection of positive transformants with chloramphenicol. Confers resistance to ampicillin on the bacterial host through expression of AmpR.	CTAAATTGTAAGCGTTAATATTTTGTTAAAATTCGCGTTAAATTTTTGTTAAATCAGCTCATTTTTTAACCAATAGGCCGAAATCGGCAAAATCCCTTATAAATCAAAAGAATAGACCGAGATAGGGTTGAGTGGCCGCTACAGGGCGCTCCCATTCGCCATTCAGGCTGCGCAACTGTTGGGAAGGGCGTTTCGGTGCGGGCCTCTTCGCTATTACGCCAGCTGGCGAAAGGGGGATGTGCTGCAAGGCGATTAAGTTGGGTAACGCCAGGGTTTTCCCAGTCACGACGTTGTAAAACGACGGCCAGTGAGCGCGACGTAATACGACTCACTATAGGGCGAATTGGCGGAAGGCCGTCAAGGCCTAGGCGCGCCAGGTCTCATGCCGGATCTGCAGGA…	AmpR	3592	4452
					.				DHFR ter	2234	2568
					.				CAT	1567	2233
					.				GRA1 pro	1113	1566
					.				Sag1 ter	788	1100
					.				3xV5	632	780
					.				mAID	424	627
					.	P17	Golden Gate Level 2 plasmid for N-terminal tagging of T. gondii proteins with mAID degron; contains sequences encoding [GRA pro - CAT - SAG term - TUB pro - mAID - 3xV5 tag] and for selection of positive transformants with chloramphenicol. Confers resistance to ampicillin on the bacterial host through expression of AmpR.	CTAAATTGTAAGCGTTAATATTTTGTTAAAATTCGCGTTAAATTTTTGTTAAATCAGCTCATTTTTTAACCAATAGGCCGAAATCGGCAAAATCCCTTATAAATCAAAAGAATAGACCGAGATAGGGTTGAGTGGCCGCTACAGGGCGCTCCCATTCGCCATTCAGGCTGCGCAACTGTTGGGAAGGGCGTTTCGGTGCGGGCCTCTTCGCTATTACGCCAGCTGGCGAAAGGGGGATGTGCTGCAAGGCGATTAAGTTGGGTAACGCCAGGGTTTTCCCAGTCACGACGTTGTAAAACGACGGCCAGTGAGCGCGACGTAATACGACTCACTATAGGGCGAATTGGCGGAAGGCCGTCAAGGCCTAGGCGCGCCAGGTCTCATGCCGGAGATAGCGTG…	Gra pro	392	845
					.				CAT	846	1512
					.				Sag1 ter	1517	1829
					.				TUB pro	1846	2182
					.				mAID	2187	2672
					.				3xV5	2406	2543
					.				AmpR	3588	4448
					.
					.
					.
					.
					.
					.
					.
					.
					.
					.
					.
					.
					.
					.
					.
					.
					.
					.
					.
					.
					.
					.
					.
					.
					.
					.
					.
					.
					.
					.
					.
					.
					.
					.
					.
					.
					.
					.
					.
					.
					.
					.
					.
					.
					.
					.
					.
					.
					.
					.
					.
					.
					.
					.
					.
					.
