## Supplementary material for "Apical annuli are specialised sites of post-invasion secretion of dense granules in *Toxoplasma*": Table S4

### Sheet: list of antibodies 
Primary antibody	Dilution	source
Rat anti-HA	1:500 for WB, 1:250 for IFA	Roche 11867423001
Mouse anti-v5	1:1000 for WB, 1:250 for IFA	Thermofisher R960-25
Rabbit anti-IMC1	1:250 for IFA	Dominique Soldati-Favre, University of Geneva, Switzerland
Rabbit anti-GRA1	1:500 for IFA	Corinne Mercier, University of Grenoble Alpes, France
Mouse anti-GRA2	1:500 for IFA	Biovision A1298-50
Mouse anti-GRA5	1:500 for IFA	Biovision A1299-50
Rabbit anti-MIC2	1:500 for IFA	David sibley, Washington univeristy, USA
Mouse anti-ROP1	1:500 for IFA	John Boothroyd, Stanford University, USA
Rabbit anti-GAP45	1:500 for IFA	Dominique Soldati-Favre, University of Geneva, Switzerland
Rabbit anti-GAP40	1:2000 for WB	Dominique Soldati-Favre, University of Geneva, Switzerland
Mouse anti-Sag1	1:2000 for WB	Thermofisher MA5-18248
Rabbit anti-profilin	1:10000 for WB	Dominique Soldati-Favre, University of Geneva, Switzerland
Rabbit anti-Tom40	1:1000 for WB	Giel van Dooren, Australian National University, Australia
Mouse anti-ISP1	1:2000 for IFA	Peter Bradley, University of California, USA
Rabbit anti-Histone H3	1:5000 for WB	Abcam ab1791
Secondary antibody	Dilution	source
Goat anti-rabbit AlexaFluor 405	1:500 for IFA	Thermofisher A-31556
Goat anti-rabbit AlexaFluor 488	1:500 for IFA	Thermofisher A-11008
Goat anti-mouse AlexaFluor 594	1:500 for IFA	Thermofisher A-11032
Goat anti-rat AlexaFluor 594	1:500 for IFA	Thermofisher A-11007
Goat anti-rat AlexaFluor 488	1:500 for IFA	Thermofisher A-11006
Goat anti-rabbit Alexa Fluor 594	1:500 for IFA	Thermofisher A-11012
Goat anti-mouse HRP	1:10000 for WB	Jackson immunoresearch 111-035-003
Goat anti-rat HRP	1:1000 for WB	Abcam ab205720
Goat anti-rabbit HRP	1:10000 for WB	Jackson immunoresearch 111-035-003
